# Physiologically refined cell culture conditions uncover oncogene-dependent metabolic signatures in Ewing sarcoma spheroids

**DOI:** 10.1101/2024.07.05.602211

**Authors:** A. Katharina Ceranski, Martha J. Carreño-Gonzalez, Anna C. Ehlers, Zuzanna Kolodynska, Endrit Vinca, Tobias Faehling, Kimberley M. Hanssen, Philipp Poeller, Shunya Ohmura, Florencia Cidre-Aranaz, Almut Schulze, Thomas G. P. Grünewald

## Abstract

Ewing sarcoma (EwS) cell line culture largely relies on standard techniques, which do not recapitulate physiological conditions. Here, we report on a physiologically improved, feasible, and cost-efficient EwS cell culture technique employing an advanced medium composition, reduced fetal calf serum, and spheroidal growth. Functional *in vitro* assays and transcriptome profiling demonstrated that these refined conditions better recapitulate proliferation rates of patient tumors as well as hypoxic conditions relevant for EwS pathophysiology. Moreover, transcriptional signatures associated with the oncogenic activity of the EwS-specific FET::ETS fusion transcription factors in the refined culture conditions were shifted from proliferative towards metabolic gene signatures. The herein presented optimized physiological EwS cell culture technique provides a broadly applicable approach for enhanced *in vitro* modeling relevant to advancing EwS research and the validity of experimental results.

**MOTIVATION:** Cell culture remains the main platform to model EwS for research purposes. Yet, concerns exist about the limitations of standard *in vitro* techniques to adequately reflect physiological conditions. In this study, we refined EwS cell culture methods to increase modeling capacity while ensuring a practical and cost-effective handling, thereby broadening their applicability within the scientific community.
