## Supplementary material for "Physiologically refined cell culture conditions uncover oncogene-dependent metabolic signatures in Ewing sarcoma spheroids": Ceranski_et_al_Supplementary_Table_S1

### Sheet: Compostion_HPLMax
	HPLM*	Plasmax**	HPLMax		* The herein indicated values are adopted from Cantor, J. R. et al. Physiologic Medium Rewires Cellular Metabolism and Reveals Uric Acid as an Endogenous Inhibitor of UMP Synthase. Cell 169, 258-272.e17 (2017) and from the HPLM composition available at https://www.thermofisher.com/de/de/home/technical-resources/media-formulation.360.html
Concentration	μM	μM	μM		** The herein indicated values are adoped from Voorde, J. V. et al. Improving the metabolic fidelity of cancer models with a physiological cell culture medium. Sci. Adv. (2019).
Metabolite
Glucose	5000	5560	5000
Proteinogenic amino acids
Alanine	430	510	430
Arginine	110	64	110
Asparagine	50	41	50
Aspartate	20	6	20
Cysteine	40	33	40
Cystine	100	65	100
Glutamate	80	98	80
Glutamine	550	650	550
Glycine	300	330	300
Histidine	110	120	110
Isoleucine	70	140	70
Leucine	160	170	160
Lysine	200	220	200
Methionine	30	30	30
Phenylalanine	80	68	80
Proline	200	360	200
Serine	150	140	150
Threonine	140	240	140
Tryptophan	60	78	60
Tyrosine	80	74	80
Valine	220	230	220
Vitamins
Biotin	0.82	4.1	0.82
Choline	21.49	7.1	21.49
Folate	2.27	2.3	2.27
myo-Inositol	194.27	11.1	194.27
Niacinamide	8.19	8.2	8.19
p-Aminobenzoate	7.29	NA	7.29
Pantothenate	0.525	4.2	0.525
Pyridoxine	4.86	4.9	4.86
Riboflavin	0.53	0.3	0.53
Thiamine	2.96	3	2.96
Vitamin B-12	0.0037	0.005	0.0037
Ascorbate	-	62	62
Additional metabolites
Homocysteine	-	9	9
Pyroglutamate	-	20	20
2-hydroxybutyrate	-	31	31
3-hydroxybutyrate	50	77	50
4-hydroxyproline	20	13	20
Acetate	40	42	40
Acetone	60	55	60
Acetylglycine	90	70	90
Alpha-aminobutyrate	20	41	20
Betaine	70	72	70
Carnitine	40	46	40
Citrate	130	114	130
Citrulline	40	55	40
Creatine	35	37	35
Creatinine	75	74	75
Formate	50	33	50
Fructose	40	-	40
Galactose	60	-	60
Glutathione	25	37	25
Glycerol	120	82	120
Hypoxanthine	10	5	10
Hydroxyproline	20	13	20
Lactate	1600	500	1600
Malonate	10	-	10
Ornithine	70	80	70
Pyruvate	50	100	50
Succinate	20	23	20
Taurine	90	130	90
Urea	5000	3000	5000
Uric acid	350	270	350
Carnosine	-	6	6
Acetylcarnitine	5	5	5
3 Hydroxyisobutyrat	-	20	20
Methylacetoacetate	-	41	41
Uracil	-	2	2
Uridine	3	3	3
alpha ketogluterate	5	-	5
malate	5	-	5
Salts
CaCl2	2350	1800	2350
KCl	4100	5330	4100
MgCl2	480	-	480
MgSO4	350	813	350
NaCl	105000	118706	105000
NaHCO3	24000	26191	24000
Na2HPO4	950	1010	950
Ca(NO3)2.4H2O	40	-	40
NH4Cl	40	50	40
KH2PO4	14	-	14
Trace elements
Ferric nitrate	-	0.124	0.124
Zinc sulfate	-	1.5	1.5
Cupric sulfate	-	0.0052	0.0052
Selenite	-	0.029	0.029
Manganous chloride	-	0.0002	0.0002
Other
Phenol red	14	25	14

### Sheet: Single_stock_solutions
metabolite	Source**	Preparation	vendor	order number	MW [g/mol]	solvent	amount [g]	stock concentration [mM]	stock [mL]
ascorbate * Na	Plasmax	stock	Sigma	A4034	198.11	ddH2O	0.43	1000	2.17051
homocysteine	Plasmax	stock	Sigma	69453	135.18	ddH2O	0.043	100	3.18094
pyroglutamate	Plasmax	stock	Sigma	P5960	129.11	ddH2O	0.09	1000	0.69708
2-hydroxybutyrate * Na+	Plasmax	stock	Sigma	220116	126.09	ddH2O	0.2	50	31.7234
carnosine	Plasmax	stock	Sigma	C9625	226.23	ddH2O	0.047	100	2.07753
3-hydroxyisobutyrate * Na	Plasmax	stock	Sigma	16842	126.09	ddH2O	0.085	500	1.34824
methylacetoacetate	Plasmax	stock	Sigma	537365	116.12	ddH2O	0.17	2000	0.732001
uracil	Plasmax	stock	Sigma	U1128	112.09	1 M NaOH	0.008	30	2.37904
Ferric nitrate	Plasmax	stock	Sigma	F8508	404	ddH2O	0.22	6000	0.0907591
Zinc sulfate	Plasmax	stock	Sigma	Z0251	287.56	ddH2O	0.13	3000	0.150693
Cupric sulfate	Plasmax	stock	Sigma	C802	249.69	ddH2O	0.14	3000	0.186898
Selenite	Plasmax	stock	Sigma	S5261	172.94	ddH2O	0.008	600	0.077098
Manganous chloride	Plasmax	stock	Sigma	M5005	197.91	ddH2O	0.001	10	0.50528
	** The herein indicated metabolites and concentrations are taken from Voorde, J. V. et al. Improving the metabolic fidelity of cancer models with a physiological cell culture medium. Sci. Adv. (2019).

### Sheet: Pipetting_scheme
metabolite	HPLMax V [mL] (for 500mL)	HPLMax V [mL] for 10 bottles	HPLMax concentration [mM]
ascorbate * Na	0.031	0.31	0.062
homocysteine	0.045	0.45	0.009
pyroglutamate	0.01	0.1	0.02
2-hydroxybutyrate * Na+	0.5	5	0.05
carnosine	0.03	0.3	0.006
3-hydroxyisobutyrate * Na	0.02	0.2	0.02
methylacetoacetate	0.01025	0.1025	0.041
uracil	0.0333333	0.333333	0.002
Ferric nitrate	0.00141667	0.0141667	0.017
Zinc sulfate	0.00225	0.0225	0.0135
Cupric sulfate	0.00288333	0.0288333	0.0173
Selenite	0.00103333	0.0103333	0.00124
Manganous chloride	0.002185	0.02185	4.37e-05
Total volume	0.689352	6.89352
